# A self-limiting orexin–habenula circuit for stress resilience

**DOI:** 10.64898/2026.05.07.722567

**Authors:** Soo Hyun Yang, Esther Yang, Jin Taek Jung, Jaekwang Lee, Gyeong Hee Pyeon, Yong Sang Jo, Hyung Sun Park, Ji Wook Moon, Jae–Yong Park, Kyung–Jun Boo, Dongmin Lee, Sungkun Chun, Hyeijung Yoo, Hyun Woo Lee, Hyun Kim

## Abstract

Resilience requires neural systems that mobilise active coping during stress while limiting its persistence to preserve homeostasis under sustained challenge^1–4^. Here we identify a self-limiting orexin–habenula circuit in which lateral hypothalamic orexin neurons engage aromatic L-amino acid decarboxylase-expressing D-neurons (encoded by *Ddc*) in the lateral habenula via orexin receptor type 2 (OX2R)^5–7^. Activation of this pathway increased nucleus accumbens dopamine and promoted active coping and positive valence. Optotagging revealed rapid stress-evoked recruitment followed by post-stress suppression. In lateral habenula neurons, orexin peptides exerted dissociable effects: orexin-A engaged an OX2R-dependent inhibitory programme superimposed on a parallel inward current, whereas orexin-B did not reproduce this inhibitory profile and instead exerted a distinct membrane effect. Chronic stress disrupted this buffering system through coordinated inflammatory activation, promoter methylation and erosion of D-neuron identity and orexin responsiveness. Restoring orexin-A reversed behavioural and molecular deficits through OX2R-dependent suppression of nuclear factor kappa B signalling, preservation of *Tet2* expression, and demethylation-linked maintenance of the *Ddc* programme. Together, these findings define a self-limiting orexin–habenula resilience circuit that enables adaptive coping while constraining stress-induced vulnerability.
