## Supplementary Information, Source Data, and Supplementary Table 5 for "A self-limiting orexin–habenula circuit for stress resilience": Source Extended Data Fig. 2.xlsx

### Sheet: Fig. E2c
	mCherry		hM3Dq
Mouse #	Vehicle	CNO	Vehicle	CNO
1	3616.12	3262.56	2519.03	3165
2	4216.94	3744.45	2457.77	6250.42
3	3817.59	3097.34	2608.72	2483.46
4	3201.44	3444.54	3155.72	3124.31
5	1651.73	3916.99	2070.34	2468.55
6	2297.78	5899.02	3084.96	810.767
7	2621.88	2507.1	2659.95	1087.09
8	2548.79	3107.2	1229.04	3111.51
9			1541.43	1896.83

### Sheet: Fig. E2d
Mouse #	mCherry	mCherry+CNO
1	3616.12	3262.56
2	4216.94	3744.45
3	3817.59	3097.34
4	3201.44	3444.54
5	1651.73	3916.99
6	2297.78	5899.02
7	2621.88	2507.1
8	2548.79	3107.2

### Sheet: Fig. E2e
Mouse #	hM3Dq	hM3Dq+CNO
1	2519.03	3165
2	2457.77	6250.42
3	2608.72	2483.46
4	3155.72	3124.31
5	2070.34	2468.55
6	3084.96	810.767
7	2659.95	1087.09
8	1229.04	3111.51
9	1541.43	1896.83

### Sheet: Fig. E2f
	mCherry		hM3Dq
Mouse #	Vehicle	CNO	Vehicle	CNO
1	6.02686	5.4376	4.19815	5.275
2	7.02784	6.24075	4.09628	10.4174
3	6.36264	5.16224	4.34786	4.1391
4	5.33544	5.7409	5.25925	5.20718
5	2.75288	6.52832	3.45057	4.11425
6	3.82964	9.83169	5.14131	1.35128
7	4.36956	4.1785	4.433	1.81182
8	4.24775	5.17867	2.04829	5.18584
9			2.56891	3.16138

### Sheet: Fig. E2g
Mouse #	mCherry	mCherry+CNO
1	6.02686	5.4376
2	7.02784	6.24075
3	6.36264	5.16224
4	5.33544	5.7409
5	2.75288	6.52832
6	3.82964	9.83169
7	4.36956	4.1785
8	4.24775	5.17867

### Sheet: Fig. E2h
Mouse #	hM3Dq	hM3Dq+CNO
1	4.19815	5.275
2	4.09628	10.4174
3	4.34786	4.1391
4	5.25925	5.20718
5	3.45057	4.11425
6	5.14131	1.35128
7	4.433	1.81182
8	2.04829	5.18584
9	2.56891	3.16138
