## Supplementary Information, Source Data, and Supplementary Table 5 for "A self-limiting orexin–habenula circuit for stress resilience": Source Extended Data Fig. 3.xlsx

### Sheet: Fig. E3c
EYFP	Time (min)			Photostimulation							ChR2	Time (min)			Photostimulation
Mouse #	1	2	3	4	5	6	7	8	9		Mouse #	1	2	3	4	5	6	7	8	9
1	15	15	20	5	20	20	10	30	10		1	25	35	5	45	5	60	30	0	20
2	50	25	20	15	20	30	30	55	50		2	50	30	45	45	45	35	15	60	45
3	40	20	15	10	15	30	10	0	10		3	45	25	15	35	15	15	25	35	50
4	15	15	15	10	15	10	15	0	20		4	25	40	0	60	0	25	5	25	10
5	25	30	25	0	25	25	45	30	20		5	0	35	25	50	25	55	30	30	10
6	0	5	15	10	15	5	15	20	20		6	20	10	15	30	15	40	20	15	10
7	30	15	15	10	5	20	15	5	5		7	25	25	10	20	10	10	20	15	30
8	25	5	20	20	5	10	20	5	25		8	30	20	15	60	15	50	0	0	20
9	15	30	5	20	15	0	20	25	50		9	15	20	20	55	20	55	30	45	20
10	35	20	20	0	20	15	15	5	20		10	35	15	10	45	20	30	5	15	20
											11	25	25	15	60	60	55	5	15	30
											12	30	25	5	60	60	50	20	10	15
											13	25	30	30	40	50	45	30	15	25
											14	20	25	5	45	30	25	0	5	10
											15	35	10	20	55	60	60	30	5	35
											16	25	30	5	55	50	45	0	0	40

### Sheet: Fig. E3d
EYFP	Photostimulation				ChR2	Photostimulation
Mouse #	OFF	ON	OFF		Mouse #	OFF	ON	OFF
1	50	45	50		1	65	110	50
2	95	65	135		2	125	125	120
3	75	55	20		3	85	65	110
4	45	35	35		4	65	85	40
5	80	50	95		5	60	130	70
6	20	30	55		6	45	85	45
7	60	35	25		7	60	40	65
8	50	35	50		8	65	125	20
9	50	35	95		9	55	130	95
10	75	35	40		10	60	95	40
					11	65	175	50
					12	60	170	45
					13	85	135	70
					14	50	100	15
					15	65	175	70
					16	60	150	40

### Sheet: Fig. E3f
Mouse #	EYFP	ChR2
1	23.7352	53.8219
2	55.6319	62.4462
3	61.1052	89.7101
4	36.616	76.495
5	36.0944	59.5317
6	30.1906	82.7162
7	68.1096	60.8628
8	48.2958	75.8256
9	63.8517	86.2682
10	65.5819	61.2562
11		72.2849
12		68.9746
13		52.7548
14		77.2307
15		65.9893
16		56.73

### Sheet: Fig. E3g
EYFP	Time (min)			Photostimulation						Photostimulation				ChR2	Time (min)			Photostimulation						Photostimulation
Mouse #	1	2	3	4	5	6	7	8	9	10	11	12		Mouse #	1	2	3	4	5	6	7	8	9	10	11	12
1	345.491	125.018	309.196	266.159	189.511	212.53	223.611	208.272	91.7829	308.271	271.253	284.441		1	589.976	377.683	410.294	351.828	231.949	334.355	412.23	287.353	244.621	651.069	298.169	200.725
2	236.477	326.749	356.672	389.742	292.788	307.146	388.845	147.475	189.838	252.34	191.017	198.806		2	467.72	462.622	339.275	337.299	338.264	241.707	565.752	190.141	168.757	370.535	297.56	255.89
3	319.497	218.959	260.874	456.093	324.152	320.834	195.849	197.353	302.717	204.183	283.36	262.541		3	291.844	245.579	134.248	130.534	169.887	181.775	251.643	97.8752	151.448	160.885	154.118	128.21
4	89.1131	73.8615	83.671	33.3353	43.7154	67.0808	206.965	282.56	506.701	982.295	77.6676	87.2891		4	254.881	324.252	172.555	266.783	386.17	323.732	250.253	229.677	207.037	239.988	230.452	192.614
5	277.555	323.27	414.156	336.367	510.613	283.86	267.702	326.184	282.651	263.159	305.236	238.802		5	375.117	676.1	258.506	964.55	1158.8	87.5099	134.523	61.0777	88.7705	302.504	245.053	111.915
6	2426.22	1159.59	148.051	2031.53	1914.11	1530.96	720.244	211.314	425.302	154.347	196.356	147.742		6	1670.76	218.766	105.906	223.386	138.866	278.975	366.343	157.732	204.395	136.623	406.439	366.68
														7	448.385	300.075	260.996	172.64	166.379	148.463	1018.79	246.332	201.454	211.692	187.642	201.662
														8	303.003	116.859	54.9164	195.276	117.224	428.857	125.451	89.4787	70.0605	142.674	96.8605	105.711
														9	251.037	469.301	532.429	198.439	732.969	258.739	1034.95	88.1865	1064.25	88.9917	448.928	75.5337

### Sheet: Fig. E3h
EYFP	Time (min)			Photostimulation						Photostimulation				ChR2	Time (min)			Photostimulation						Photostimulation
Mouse #	1	2	3	4	5	6	7	8	9	10	11	12		Mouse #	1	2	3	4	5	6	7	8	9	10	11	12
1	5.75883	2.08387	5.15383	4.43647	3.15712	3.54257	3.72727	3.47158	1.52989	5.13557	4.52138	4.7412		1	9.83403	6.29542	6.83899	5.86445	3.8641	5.57321	6.87127	4.78975	4.07746	10.8463	4.97004	3.34579
2	3.94172	5.44643	5.9452	6.49643	4.87764	5.11967	6.48148	2.45818	3.16432	4.2038	3.18396	3.31381		2	7.7962	7.71122	5.65521	5.62227	5.63523	4.0289	9.43025	3.16937	2.81293	6.17285	4.95988	4.2653
3	5.32553	3.64973	4.34838	7.60239	5.40014	5.34783	3.26452	3.28959	5.04584	3.40153	4.72319	4.37617		3	4.86461	4.09343	2.23772	2.1758	2.83018	3.02991	4.19452	1.63143	2.52442	2.68023	2.56892	2.13708
4	1.48538	1.23116	1.39467	0.55565	0.728266	1.11814	3.4498	4.70984	8.44593	16.3643	1.29461	1.45498		4	4.24849	5.4048	2.87623	4.44688	6.4333	5.39614	4.17135	3.82837	3.451	3.99803	3.84129	3.2106
5	4.62643	5.38844	6.90338	5.60673	8.50645	4.73153	4.4622	5.437	4.71137	4.38404	5.08783	3.98047		5	6.25266	11.2696	4.30891	16.0776	19.3048	1.45866	2.24231	1.01807	1.47967	5.03949	4.08468	1.86546
6	40.4416	19.3286	2.46779	33.8625	31.8877	25.5189	12.0054	3.52229	7.08914	2.57131	3.27297	2.46264		6	27.8491	3.6465	1.76529	3.72351	2.3134	4.6501	6.1064	2.62917	3.40696	2.27604	6.77475	6.11203
														7	7.47392	5.00181	4.35041	2.87765	2.77175	2.47466	16.9817	4.10599	3.35793	3.52663	3.12772	3.3614
														8	5.05061	1.94787	0.915375	3.25496	1.95287	7.1484	2.09109	1.49148	1.1678	2.37684	1.61452	1.76205
														9	4.18442	7.82255	8.87481	3.30768	12.2107	4.31279	17.2512	1.46994	17.7395	1.48254	7.48295	1.25904

### Sheet: Fig. E3i
Mouse #	EYFP	ChR2
1	2441.79	3864.5
2	3986.35	3065.99
3	6740.87	2199.36
4	5410.21	2799.41
5	3864.49	3416.38
6	3675.51	4140.3
7	3918.57	4942.99
8	3662.11	3777.06
9	3048.77	2920.41
10	3585.98	3577.8
11		3841.5
12		5616.59
13		5002.43
14		3496.13
15		5830.45
16		4444.15

### Sheet: Fig. E3j
Mouse #	EYFP	ChR2
1	2.03477	3.22033
2	3.32187	2.55492
3	5.62208	1.83678
4	4.51793	2.33278
5	3.22984	2.8469
6	3.07078	3.46142
7	3.26538	4.14451
8	3.05456	3.20023
9	2.54071	2.43388
10	2.98823	2.996
11		3.20116
12		4.69172
13		4.16858
14		2.91336
15		4.86304
16		3.70377
