## Supplementary Information, Source Data, and Supplementary Table 5 for "A self-limiting orexin–habenula circuit for stress resilience": Source Extended Data Fig. 7.xlsx

### Sheet: Fig. E7a
Subject #	Control	MDD
1	0.50622	0.71345
2	1.36165	0.68612
3	0.97866	1.49855
4	0.51438	0.99616
5	1.37006	1.79447
6	0.98561	2.22315
7	0.40244	0.68153
8	1.3649	0.62567
9	1.14349	1.33036
10	1.11565	1.02061
11	1.25695	1.68062
12		2.2153

### Sheet: Fig. E7b
Actual	Control	MDD
-0.295661	-0.249917
0.134065	0.111641
-0.00936816	-0.127609
-0.288716	-0.181523
0.13674	0.296424
-0.0062949	-0.0799991
-0.395299	-0.366307
0.135101	0.180035
0.0582324	0.0101165
0.047528	-0.0349413
0.099318	0.0577264
-0.146636		-0.0463453
-0.1636		-0.100603
0.175671		0.132083
-0.0016709		0.000955663
0.253936		0.233642
0.346969		0.422828
-0.166515		-0.170178
-0.203655		-0.28979
0.123969		0.0880487
0.00885982		0.0449897
0.22547		0.179384
0.345433		0.303216

### Sheet: Fig. E7c
Subject #	Control	MDD
1	-0.295661	-0.146636
2	0.134065	-0.1636
3	-0.00936816	0.175671
4	-0.288716	-0.0016709
5	0.13674	0.253936
6	-0.0062949	0.346969
7	-0.395299	-0.166515
8	0.135101	-0.203655
9	0.0582324	0.123969
10	0.047528	0.00885982
11	0.099318	0.22547
12		0.345433

### Sheet: Fig. E7d
Subject #	Control	MDD
1	0.50622	0.71345
2	1.36165	0.68612
3	0.97866	1.49855
4	0.51438	0.99616
5	1.37006	1.79447
6	0.98561	2.22315
7	0.40244	0.68153
8	1.3649	0.62567
9	1.14349	1.33036
10	1.11565	1.02061
11	1.25695	1.68062
12		2.2153
