## Supplementary Information, Source Data, and Supplementary Table 5 for "A self-limiting orexin–habenula circuit for stress resilience": Supplementary table 5.xlsx

### Sheet: Suppl. Table 5
Figure	Group	n	Comparison	p/q-value	Test
Fig. 1c	MS	5
	LS	5
	LPO	5
	LHA	5
	EP	5
Fig. 1h	Ddc⁺ Cells	3 (1748 neurons)
Fig. 1i	Hcrtr2⁺ cells	3 (2283 neurons)
Fig. 1j	ChR2	9/9
Fig. 1k	Pre	10 (46 neurons)	Pre vs. During	0.0153	Repeated measures one-way ANOVA with Tukey's multiple comparisons test
	During	10 (46 neurons)	During vs. Pos_30s	0.0053
	Post_30s	10 (46 neurons)
Fig. 2b	mCherry	5 (8424 neurons)	mCherry vs. hM3Dq	<0.0001	two-tailed t-test
	hM3Dq	5 (10774 neurons)
Fig. 2c	mCherry	5 (6032 neurons)	mCherry vs. hM3Dq	<0.0001	two-tailed t-test
	hM3Dq	5 (7898 neurons)
Fig. 2d	mCherry	5 (7213 neurons)	mCherry vs. hM3Dq	0.0052	two-tailed t-test
	hM3Dq	5 (9483 neurons)
Fig. 2e	mCherry	5 (14642 neurons)	mCherry vs. hM3Dq	<0.0001	two-tailed t-test
	hM3Dq	5 (19810 neurons)
Fig. 2f	mCherry	5 (23067 neurons)	mCherry vs. hM3Dq	<0.0001	two-tailed t-test
	hM3Dq	5 (22279 neurons)
Fig. 2h	mCherry	8
	hM3Dq	7
Fig. 2i	mCherry+Vehicle	12	mCherry+Vehicle vs. hM3Dq+Vehicle	0.8118	Ordinary two-way ANOVA and Tukey's multiple comparisons test
	hM3Dq+Vehicle	14	mCherry+Vehicle vs. mCherry+CNO	0.6915
	mCherry+CNO	12	mCherry+Vehicle vs. CNO:hM3Dq	<0.0001
	hM3Dq+CNO	14	hM3Dq+Vehicle vs. mCherry+CNO	0.1922
			hM3Dq+Vehicle vs. hM3Dq+CNO	0.0007
			mCherry+CNO vs. hM3Dq+CNO	<0.0001
Fig. 2j	mCherry+Vehicle	12	mCherry+Vehicle vs. mCherry+CNO	0.206	two-tailed paired t-test
	mCherry+CNO	12
Fig. 2k	hM3Dq+Vehicle	12	hM3Dq+Vehicle vs. hM3Dq+CNO	<0.0001	two-tailed paired t-test
	hM3Dq+CNO	12
Fig. 2l	mCherry+Vehicle	12	mCherry+Vehicle vs. hM3Dq+Vehicle	0.9953	Ordinary two-way ANOVA and Tukey's multiple comparisons test
	hM3Dq+Vehicle	14	mCherry+Vehicle vs. mCherry+CNO	0.9722
	mCherry+CNO	12	mCherry+Vehicle vs. CNO:hM3Dq	<0.0001
	hM3Dq+CNO	14	hM3Dq+Vehicle vs. mCherry+CNO	0.9964
			hM3Dq+Vehicle vs. hM3Dq+CNO	<0.0001
			mCherry+CNO vs. hM3Dq+CNO	<0.0001
Fig. 2m	mCherry+Vehicle	12	mCherry+Vehicle vs. mCherry+CNO	0.2562	two-tailed paired t-test
	mCherry+CNO	12
Fig. 2n	hM3Dq+Vehicle	12	hM3Dq+Vehicle vs. hM3Dq+CNO	<0.0001	two-tailed paired t-test
	hM3Dq+CNO	12
Fig. 2p	mCherry+Pretest	12	mCherry+Vehicle vs. mCherry+CNO	>0.9999	Repeated measures two-way ANOVA with Bonferroni's multiple comparisons test
	hM3Dq+Pretest	14	hM3Dq+Vehicle vs. hM3Dq+CNO	0.0073
	mCherry+Posttest	12
	hM3Dq+Posttest	14
Fig. 3b	Baseline	5 (10 neurons)	Baseline vs. Oreixn-A	0.9206	Repeated measures one-way ANOVA with Tukey's multiple comparisons test
	Orexin-A	5 (10 neurons)	Orexin-A v. Orexin-A+TCS	0.2727
	Orexin-A+TCS	5 (10 neurons)
Fig. 3c	Baseline	5 (10 neurons)	Baseline vs. Oreixn-A	0.7306	Repeated measures one-way ANOVA with Tukey's multiple comparisons test
	Orexin-A	5 (10 neurons)	Orexin-A v. Orexin-A+TCS	0.141
	Orexin-A+TCS	5 (10 neurons)
Fig. 3d	Baseline	5 (10 neurons)	Baseline vs. Oreixn-A	0.0352	Repeated measures one-way ANOVA with Tukey's multiple comparisons test
	Orexin-A	5 (10 neurons)	Orexin-A v. Orexin-A+TCS	0.0168
	Orexin-A+TCS	5 (10 neurons)
Fig. 3e	Baseline	5 (10 neurons)	Baseline vs. Oreixn-A	0.0287	Repeated measures one-way ANOVA with Tukey's multiple comparisons test
	Orexin-A	5 (10 neurons)	Orexin-A v. Orexin-A+TCS	0.0093
	Orexin-A+TCS	5 (10 neurons)
Fig. 3f	Baseline	5 (10 neurons)
	Orexin-A	5 (10 neurons)
Fig. 3g	Baseline	5 (10 neurons)	Baseline vs. Oreixn-A	<0.0001	two-tailed paired t-test
	Orexin-A	5 (10 neurons)
Fig. 3i	Baseline	5 (10 neurons)	Baseline vs. Oreixn-A	<0.0001	Repeated measures one-way ANOVA with Tukey's multiple comparisons test
	Orexin-A	5 (10 neurons)	Orexin-A v. Orexin-A+Ba²⁺	<0.0001
	Orexin-A+Ba²⁺	5 (10 neurons)
Fig. 4b	Heatmap	5 (52 neurons)
Fig. 4f	In vivo recording	5 (52 neurons)
Fig. 4g	Baseline	5 (52 neurons)	Baseline vs. 0-10	<0.0001	Repeated measures one-way ANOVA with Tukey's multiple comparisons test
	0-10	5 (52 neurons)	0-10 vs. 10-30	<0.0001
	2026-10-30	5 (52 neurons)
Fig. 4h	During stress	5 (52 neurons)
Fig. 4i	After stress	5 (52 neurons)
Fig. 5b	Control	6	Control vs. LH	0.0072	two-tailed t-test
	LH	6
Fig. 5c	Control	6	Control vs. LH	0.0033	two-tailed t-test
	LH	6
Fig. 5d	Control	6	Control vs. LH	<0.0001	two-tailed t-test
	LH	6
Fig. 5e	Control	6	Control vs. LH	0.0263	two-tailed t-test
	LH	6
Fig. 5f	Control	6	Control vs. LH	0.0101	two-tailed t-test
	LH	6
Fig. 5g	Control	6	Control vs. LH	<0.0001	two-tailed t-test
	LH	6
Fig. 5h	Control	6	Control vs. LH	<0.0001	two-tailed t-test
	LH	6
Fig. 5i	Control	12	Control vs. LH	0.0025	two-tailed t-test
	LH	8
Fig. 5j	Control	12	Control vs. LH	<0.0001	two-tailed t-test
	LH	8
Fig. 5k	Control	12	Control vs. LH	<0.0001	two-tailed t-test
	LH	8
Fig. 5l	Control	12	Control vs. LH	<0.0001	two-tailed t-test
	LH	8
Fig. 5m	Control	12	Control vs. LH	<0.0001	two-tailed t-test
	LH	8
Fig. 5n	Control	5	Control vs. LH	0.0389	two-tailed t-test
	LH	5
Fig. 5o	Control	5	Control vs. LH	0.0001	two-tailed t-test
	LH	5
Fig. 5q	Control	11	Control vs. MDD	0.0093	two-tailed t-test
	MDD	12
Fig. 5r	Control	11
	MDD	12
Fig. 5s	Control	11
	MDD	12
Fig. 5t	Control	11
	MDD	12
Fig. 6b	shScr+Vehicle	8	shScr+Vehicle vs. shOX2R+Vehicle	0.9842	Ordinary two-way ANOVA and Tukey's multiple comparisons test
	shOX2R+Vehicle	8	shScr+Vehicle vs. shScr+Orexin-A	<0.0001
	shScr+Orexin-A	8	shScr+Vehicle vs. shOX2R+Orexin-A	0.8915
	shOX2R+Orexin-A	8	shOX2R+Vehicle vs. shScr+Orexin-A	<0.0001
			shOX2R+Vehicle vs. shOX2R+Orexin-A	0.9842
			shScr+Orexin-A vs. shOX2R+Orexin-A	<0.0001
Fig. 6c	shScr+Vehicle	8	shScr+Vehicle vs. shOX2R+Vehicle	0.8836	Ordinary two-way ANOVA and Tukey's multiple comparisons test
	shOX2R+Vehicle	8	shScr+Vehicle vs. shScr+Orexin-A	0.0004
	shScr+Orexin-A	8	shScr+Vehicle vs. shOX2R+Orexin-A	0.9734
	shOX2R+Orexin-A	8	shOX2R+Vehicle vs. shScr+Orexin-A	<0.0001
			shOX2R+Vehicle vs. shOX2R+Orexin-A	0.9899
			shScr+Orexin-A vs. shOX2R+Orexin-A	0.0001
Fig. 6d	shScr+Vehicle	12	shScr+Vehicle vs. shOX2R+Vehicle	0.0196	Ordinary two-way ANOVA and Tukey's multiple comparisons test
	shOX2R+Vehicle	12	shScr+Vehicle vs. shScr+Orexin-A	0.0325
	shScr+Orexin-A	12	shScr+Vehicle vs. shOX2R+Orexin-A	0.9473
	shOX2R+Orexin-A	12	shOX2R+Vehicle vs. shScr+Orexin-A	<0.0001
			shOX2R+Vehicle vs. shOX2R+Orexin-A	0.0735
			shScr+Orexin-A vs. shOX2R+Orexin-A	0.0077
Fig. 6e	shScr+Vehicle	12	shScr+Vehicle vs. shOX2R+Vehicle	0.781	Ordinary two-way ANOVA and Tukey's multiple comparisons test
	shOX2R+Vehicle	12	shScr+Vehicle vs. shScr+Orexin-A	0.0501
	shScr+Orexin-A	12	shScr+Vehicle vs. shOX2R+Orexin-A	0.99
	shOX2R+Orexin-A	12	shOX2R+Vehicle vs. shScr+Orexin-A	0.0041
			shOX2R+Vehicle vs. shOX2R+Orexin-A	0.9185
			shScr+Orexin-A vs. shOX2R+Orexin-A	0.0237
Fig. 6f	shScr+Vehicle	12	shScr+Vehicle vs. shOX2R+Vehicle	<0.0001	Ordinary two-way ANOVA and Tukey's multiple comparisons test
	shOX2R+Vehicle	12	shScr+Vehicle vs. shScr+Orexin-A	0.5452
	shScr+Orexin-A	12	shScr+Vehicle vs. shOX2R+Orexin-A	0.2599
	shOX2R+Orexin-A	12	shOX2R+Vehicle vs. shScr+Orexin-A	0.005
			shOX2R+Vehicle vs. shOX2R+Orexin-A	<0.0001
			shScr+Orexin-A vs. shOX2R+Orexin-A	0.0132
Fig. 6g	shScr+Vehicle	12	shScr+Vehicle vs. shOX2R+Vehicle	>0.9999	Ordinary two-way ANOVA and Tukey's multiple comparisons test
	shOX2R+Vehicle	12	shScr+Vehicle vs. shScr+Orexin-A	<0.0001
	shScr+Orexin-A	12	shScr+Vehicle vs. shOX2R+Orexin-A	0.9839
	shOX2R+Orexin-A	12	shOX2R+Vehicle vs. shScr+Orexin-A	<0.0001
			shOX2R+Vehicle vs. shOX2R+Orexin-A	0.9845
			shScr+Orexin-A vs. shOX2R+Orexin-A	<0.0001
Fig. 6h	shScr+Vehicle	12	shScr+Vehicle vs. shOX2R+Vehicle	0.0165	Ordinary two-way ANOVA and Tukey's multiple comparisons test
	shOX2R+Vehicle	12	shScr+Vehicle vs. shScr+Orexin-A	0.0492
	shScr+Orexin-A	12	shScr+Vehicle vs. shOX2R+Orexin-A	0.0297
	shOX2R+Orexin-A	12	shOX2R+Vehicle vs. shScr+Orexin-A	0.9717
			shOX2R+Vehicle vs. shOX2R+Orexin-A	0.9956
			shScr+Orexin-A vs. shOX2R+Orexin-A	0.9968
Fig. 6k	shScr+Vehicle	2	shScr+Vehicle vs. shOX2R+Vehicle	0.7041	Ordinary two-way ANOVA and Tukey's multiple comparisons test
	shOX2R+Vehicle	2	shScr+Vehicle vs. shScr+Orexin-A	<0.0001
	shScr+Orexin-A	2	shScr+Vehicle vs. shOX2R+Orexin-A	>0.9999
	shOX2R+Orexin-A	2	shOX2R+Vehicle vs. shScr+Orexin-A	<0.0001
			shOX2R+Vehicle vs. shOX2R+Orexin-A	0.6783
			shScr+Orexin-A vs. shOX2R+Orexin-A	<0.0001
Fig. 6l	shScr+Vehicle	8	shScr+Vehicle vs. shOX2R+Vehicle	>0.9999	Ordinary two-way ANOVA and Tukey's multiple comparisons test
	shOX2R+Vehicle	8	shScr+Vehicle vs. shScr+Orexin-A	0.9974
	shScr+Orexin-A	8	shScr+Vehicle vs. shOX2R+Orexin-A	0.9982
	shOX2R+Orexin-A	8	shOX2R+Vehicle vs. shScr+Orexin-A	0.9981
			shOX2R+Vehicle vs. shOX2R+Orexin-A	0.9988
			shScr+Orexin-A vs. shOX2R+Orexin-A	>0.9999
Fig. 6m	shScr+Vehicle	8	shScr+Vehicle vs. shOX2R+Vehicle	>0.9999	Ordinary two-way ANOVA and Tukey's multiple comparisons test
	shOX2R+Vehicle	8	shScr+Vehicle vs. shScr+Orexin-A	0.9973
	shScr+Orexin-A	8	shScr+Vehicle vs. shOX2R+Orexin-A	0.9982
	shOX2R+Orexin-A	8	shOX2R+Vehicle vs. shScr+Orexin-A	0.9981
			shOX2R+Vehicle vs. shOX2R+Orexin-A	0.9988
			shScr+Orexin-A vs. shOX2R+Orexin-A	>0.9999
Fig. 6n	shScr+Vehicle	8	shScr+Vehicle vs. shOX2R+Vehicle	0.992	Ordinary two-way ANOVA and Tukey's multiple comparisons test
	shOX2R+Vehicle	8	shScr+Vehicle vs. shScr+Orexin-A	0.903
	shScr+Orexin-A	8	shScr+Vehicle vs. shOX2R+Orexin-A	0.989
	shOX2R+Orexin-A	8	shOX2R+Vehicle vs. shScr+Orexin-A	0.7709
			shOX2R+Vehicle vs. shOX2R+Orexin-A	0.9323
			shScr+Orexin-A vs. shOX2R+Orexin-A	0.9827
Fig. E1k	ChR2	3 (6 neurons)
Fig. E1l	ChR2	1 (1 neurons)
Fig. E2c	mCherry+Vehicle	8	mCherry+Vehicle vs. hM3Dq+Vehicle	0.6445	Ordinary two-way ANOVA and Tukey's multiple comparisons test
	hM3Dq+Vehicle	9	mCherry+Vehicle vs. mCherry+CNO	0.6658
	mCherry+CNO	8	mCherry+Vehicle vs. CNO:hM3Dq	0.9492
	hM3Dq+CNO	9	hM3Dq+Vehicle vs. mCherry+CNO	0.108
			hM3Dq+Vehicle vs. hM3Dq+CNO	0.9106
			mCherry+CNO vs. hM3Dq+CNO	0.3342
Fig. E2d	mCherry+Vehicle	8	mCherry+Vehicle vs. mCherry+CNO	0.2058	two-tailed paired t-test
	mCherry+CNO	8
Fig. E2e	hM3Dq+Vehicle	9	hM3Dq+Vehicle vs. hM3Dq+CNO	0.5584	two-tailed paired t-test
	hM3Dq+CNO	9
Fig. E2f	mCherry+Vehicle	8	mCherry+Vehicle vs. hM3Dq+Vehicle	0.6445	Ordinary two-way ANOVA and Tukey's multiple comparisons test
	hM3Dq+Vehicle	9	mCherry+Vehicle vs. mCherry+CNO	0.6657
	mCherry+CNO	8	mCherry+Vehicle vs. CNO:hM3Dq	0.9493
	hM3Dq+CNO	9	hM3Dq+Vehicle vs. mCherry+CNO	0.1079
			hM3Dq+Vehicle vs. hM3Dq+CNO	0.9106
			mCherry+CNO vs. hM3Dq+CNO	0.3342
Fig. E2g	mCherry+Vehicle	8	mCherry+Vehicle vs. mCherry+CNO	0.2057	two-tailed paired t-test
	mCherry+CNO	8
Fig. E2h	hM3Dq+Vehicle	9	hM3Dq+Vehicle vs. hM3Dq+CNO	0.5583	two-tailed paired t-test
	hM3Dq+CNO	9
Fig. E3c	EYFP	10	EYFP
	ChR2	16	OFF(pre) vs. ON	0.2669	Repeated measures one-way ANOVA with Tukey's multiple comparisons test
			ON vs. OFF(post)	0.2669
Fig. E3d	EYFP	10	ChR2
	ChR2	16	OFF(pre) vs. ON	<0.0001	Repeated measures one-way ANOVA with Tukey's multiple comparisons test
			ON vs. OFF(post)	<0.0001
Fig. E3f	EYFP	10	EYFP vs. ChR2	0.0012	two-tailed t-test
	ChR2	16
Fig. E3g	EYFP	10
	ChR2	16
Fig. E3h	EYFP	10
	ChR2	16
Fig. E3i	EYFP	10	EYFP vs. ChR2	0.8229	two-tailed t-test
	ChR2	16
Fig. E3j	EYFP	10	EYFP vs. ChR2	0.8322	two-tailed t-test
	ChR2	16
Fig. E4a	Baseline	5 (10 neurons)	Baseline vs. Oreixn-B	0.9941	Repeated measures one-way ANOVA with Tukey's multiple comparisons test
	Orexin-B	5 (10 neurons)	Orexin-B v. Orexin-B+TCS	0.3734
	Orexin-B+TCS	5 (10 neurons)
Fig. E4b	Baseline	5 (10 neurons)	Baseline vs. Oreixn-B	0.9999	Repeated measures one-way ANOVA with Tukey's multiple comparisons test
	Orexin-B	5 (10 neurons)	Orexin-B v. Orexin-B+TCS	0.2445
	Orexin-B+TCS	5 (10 neurons)
Fig. E4c	Baseline	5 (10 neurons)	Baseline vs. Oreixn-B	0.9834	Repeated measures one-way ANOVA with Tukey's multiple comparisons test
	Orexin-B	5 (10 neurons)	Orexin-B v. Orexin-B+TCS	0.9786
	Orexin-B+TCS	5 (10 neurons)
Fig. E4d	Baseline	5 (10 neurons)	Baseline vs. Oreixn-B	0.9823	Repeated measures one-way ANOVA with Tukey's multiple comparisons test
	Orexin-B	5 (10 neurons)	Orexin-B vs. Orexin-B+TCS	0.8621
	Orexin-B+TCS	5 (10 neurons)
Fig. E4e	Baseline	7 (15 neurons)
	Orexin-B	8 (15 neurons)
Fig. E4f	Baseline	7 (15 neurons)	Baseline vs. Oreixn-B	0.0016	two-tailed paired t-test
	Orexin-B	8 (15 neurons)
Fig. E4h	Control	5 (7 neurons)	10 pA Control vs. Orexin-B	Undefined	two-tailed paired t-test
	Orexin-B	5 (7 neurons)	30 pA Control vs. Orexin-B	Undefined	two-tailed paired t-test
			50 pA Control vs. Orexin-B	<0.0001	two-tailed paired t-test
			70 pA Control vs. Orexin-B	0.0002	two-tailed paired t-test
			90 pA Control vs. Orexin-B	0.0001	two-tailed paired t-test
			110 pA Control vs. Orexin-B	0.0002	two-tailed paired t-test
Fig. E4j	Baseline	5 (10 neurons)	Baseline vs. Oreixn-B	0.0001	Repeated measures one-way ANOVA with Tukey's multiple comparisons test
	Orexin-B	5 (10 neurons)	Orexin-B vs. Orexin-B+Ba²⁺	<0.0001
	Orexin-B+Ba²⁺	5 (10 neurons)
Fig. E5b	Orexinergic cells	5 (52 neurons)	Orexinergic cells vs. Non-orexinergic cells	<0.0001	two-tailed t-test
	Non-orexinergic cells	5 (75 neurons)
Fig. E6a	Control	8	Control vs. LH	0.3581	two-tailed t-test
	LH	8
Fig. E6b	Control	8	Control vs. LH	0.358	two-tailed t-test
	LH	8
Fig. E6c	Control	8	Control vs. LH	0.0065	two-tailed t-test
	LH	8
Fig. E6d	Control	8	Control vs. LH	<0.0001	two-tailed t-test
	LH	8
Fig. E6e	Control	5
	LH	5
Fig. E6g	Control	7	Control vs. CRS	0.113	two-tailed t-test
	CRS	9
Fig. E6h	Control	7	Control vs. CRS	0.4587	two-tailed t-test
	CRS	9
Fig. E6i	Control	7	Control vs. CRS	0.0048	two-tailed t-test
	CRS	9
Fig. E6j	Control	7	Control vs. CRS	0.0002	two-tailed t-test
	CRS	9
Fig. E6k	Control	6	Control vs. CRS	<0.0001	two-tailed t-test
	CRS	6
Fig. E6l	Control	6	Control vs. CRS	<0.0001	two-tailed t-test
	CRS	6
Fig. E6m	Control	6	Control vs. CRS	<0.0001	two-tailed t-test
	CRS	6
Fig. E6n	Control	6	Control vs. CRS	0.0088	two-tailed t-test
	CRS	6
Fig. E6o	Control	6	Control vs. CRS	<0.0001	two-tailed t-test
	CRS	6
Fig. E6p	Control	6	Control vs. CRS	<0.0001	two-tailed t-test
	CRS	8
Fig. E6q	Control	6	Control vs. CRS	0.0006	two-tailed t-test
	CRS	8
Fig. E6r	Control	7	Control vs. CRS	0.0003	two-tailed t-test
	CRS	8
Fig. E6s	Control	7	Control vs. CRS	<0.0001	two-tailed t-test
	CRS	8
Fig. E6t	Control	7	Control vs. CRS	<0.0001	two-tailed t-test
	CRS	8
Fig. E6u	Control	7	Control vs. CRS	<0.0001	two-tailed t-test
	CRS	8
Fig. E6v	Control	7	Control vs. CRS	0.0264	two-tailed t-test
	CRS	8
Fig. E6w	Control	5
	CRS	5
Fig. E6x	Control	5	Control vs. CRS	0.0006	two-tailed t-test
	CRS	5
Fig. E6y	Control	5	Control vs. CRS	<0.0001	two-tailed t-test
	CRS	5
Fig. E7a	Control	11	Control vs. MDD	0.1783	two-tailed t-test
	MDD	12
Fig. E7b	Control	11
	MDD	12
Fig. E7c	Control	11
	MDD	12
Fig. E7d	Control	11
	MDD	12
Fig. E8b	Naïve	8	Naïve vs. Vehicle	<0.0001	Ordinary one-way ANOVA and Tukey's multiple comparisons test
	Vehicle	8	Naïve vs. Orexin-A	0.6584
	Orexin-A	8	Vehicle vs. Orexin-A	0.0006
Fig. E8c	Naïve	8	Naïve vs. Vehicle	0.0762	Ordinary one-way ANOVA and Tukey's multiple comparisons test
	Vehicle	8	Naïve vs. Orexin-A	0.6312
	Orexin-A	8	Vehicle vs. Orexin-A	0.3659
Fig. E8d	Naïve	8	Naïve vs. Vehicle	0.0003	Ordinary one-way ANOVA and Tukey's multiple comparisons test
	Vehicle	8	Naïve vs. Orexin-A	0.3341
	Orexin-A	8	Vehicle vs. Orexin-A	0.0098
Fig. E8e	Naïve	8	Naïve vs. Vehicle	0.5703	Ordinary one-way ANOVA and Tukey's multiple comparisons test
	Vehicle	8	Naïve vs. Orexin-A	0.8335
	Orexin-A	8	Vehicle vs. Orexin-A	0.2671
Fig. E8f	Naïve	8	Naïve vs. Vehicle	0.0009	Ordinary one-way ANOVA and Tukey's multiple comparisons test
	Vehicle	8	Naïve vs. Orexin-A	0.9826
	Orexin-A	8	Vehicle vs. Orexin-A	0.0013
Fig. E8g	Naïve	8	Naïve vs. Vehicle	0.0655	Ordinary one-way ANOVA and Tukey's multiple comparisons test
	Vehicle	8	Naïve vs. Orexin-A	0.6435
	Orexin-A	8	Vehicle vs. Orexin-A	0.3192
Fig. E8h	Naïve	8	Naïve vs. Vehicle	0.8891	Ordinary one-way ANOVA and Tukey's multiple comparisons test
	Vehicle	8	Naïve vs. Orexin-A	0.9634
	Orexin-A	8	Vehicle vs. Orexin-A	0.7526
Fig. E8i	Naïve	8	Naïve vs. Vehicle	0.8893	Ordinary one-way ANOVA and Tukey's multiple comparisons test
	Vehicle	8	Naïve vs. Orexin-A	0.9634
	Orexin-A	8	Vehicle vs. Orexin-A	0.7526
Fig. E8j	Naïve	8	Naïve vs. Vehicle	0.0003	Ordinary one-way ANOVA and Tukey's multiple comparisons test
	Vehicle	8	Naïve vs. Orexin-A	0.0006
	Orexin-A	8	Vehicle vs. Orexin-A	0.9561
Fig. E8k	shScr	6	shScr vs. shOX2R	0.9024	two-tailed t-test
	shOX2R	6
Fig. E8l	shScr	6	shScr vs. shOX2R	0.9024	two-tailed t-test
	shOX2R	6
Fig. E8m	shScr	6	shScr vs. shOX2R	0.9662	two-tailed t-test
	shOX2R	6
Fig. E8n	shScr	6	shScr vs. shOX2R	0.0496	two-tailed t-test
	shOX2R	6
Fig. E9b	Vehicle+Orexin-A	6	Vehicle+Orexin-A vs. CC+Orexin-A	0.0045	two-tailed t-test
	CC+Orexin-A	6
Fig. E9c	Vehicle+Orexin-A	6	Vehicle+Orexin-A vs. CC+Orexin-A	0.0045	two-tailed t-test
	CC+Orexin-A	6
Fig. E9d	Vehicle+Orexin-A	6	Vehicle+Orexin-A vs. CC+Orexin-A	0.0218	two-tailed t-test
	CC+Orexin-A	6
Fig. E9e	Vehicle+Orexin-A	6	Vehicle+Orexin-A vs. CC+Orexin-A	<0.0001	two-tailed t-test
	CC+Orexin-A	6
Fig. E9f	Vehicle+Orexin-A	6	Vehicle+Orexin-A vs. CC+Orexin-A	<0.0001	two-tailed t-test
	CC+Orexin-A	6
Fig. E9g	Vehicle+Orexin-A	6	Vehicle+Orexin-A vs. CC+Orexin-A	0.4234	two-tailed t-test
	CC+Orexin-A	6
Fig. E9h	Vehicle+Orexin-A	6	Vehicle+Orexin-A vs. CC+Orexin-A	0.1242	two-tailed t-test
	CC+Orexin-A	6
Fig. E9i	Vehicle+Orexin-A	6	Vehicle+Orexin-A vs. CC+Orexin-A	0.2231	two-tailed t-test
	CC+Orexin-A	6
Fig. E9j	Vehicle+Orexin-A	6	Vehicle+Orexin-A vs. CC+Orexin-A	0.0409	two-tailed t-test
	CC+Orexin-A	6
Fig. E9k	Vehicle+Orexin-A	6	Vehicle+Orexin-A vs. CC+Orexin-A	0.3412	two-tailed t-test
	CC+Orexin-A	6
Fig. E9n	Vehicle+Orexin-A	2	Vehicle+Orexin-A vs. CC+Orexin-A	0.0147	two-tailed t-test
	CC+Orexin-A	2
